# Identification and characterization of the HERV-K (HML-8) group of human endogenous retroviruses in the genome

**DOI:** 10.1101/2022.02.10.479833

**Authors:** Mengying Liu, Lei Jia, Hanping Li, Yongjian Liu, Jingwan Han, Xiuli Zhai, Xiaolin Wang, Tianyi Li, Jingyun Li, Bohan Zhang, Changyuan Yu, Lin Li

**Affiliations:** College of Life Science and Technology, Beijing University of Chemical Technology, Beijing 100029, China; Department of Virology, Beijing Institute of Microbiology and Epidemiology, Beijing 100071, China; State Key Laboratory of Pathogen and Biosecurity, Beijing 100071, China

**Keywords:** Human endogenous retrovirus, HML-8, BLAT, GRCh38/hg38, gene regulation

## Abstract

Human endogenous retroviruses (HERV) could vertically transmit in a Mendelian fashion and stable maintenance in the human genome which are estimated to comprise about 8%. HERVs affect human physiology and pathology based on the effect of the provirus-encoded protein or LTR elements. The characterization of the genomic distribution is an essential step to understanding the relationship between endogenous retrovirus expression and diseases. However, the poorly characterization of HML-8 hinders a detailed understanding of the expression regulation of this family in human health and its actual impact on host genomes. In the light of this, the definition of a precise and updated HERV-K HML-8 genomic map is urgently needed. Here we report a comprehensive analysis of HERV-K HML-8 sequences presence and distribution within the human genome, with a detailed description of the different structural and phylogenetic aspects characterizing the group. A total of 40 proviruses and 5 solo LTR elements were characterized with a detailed description of provirus structure, integration time, potentially regulated genes, transcription factor binding sites, and primer binding site feature. The integration time results showed that the HML-8 elements found in the human genome have been integrated in the primate lineage between 23.5 and 52 million years ago (mya). Overall, the results have finally clarified the composition of HML-8, providing an exhaustive background for subsequent functional studies.

**Highlights:**

➢ A comprehensive characterization of the HERV-K (HML-8) in human genome.
➢ There is an apparent preference of HML-8 into intergenic regions and introns.
➢ There are two distinct clusters for the *env* region of the HML-8 elements.
➢ The average time of HML-8 integration in human is 37.1 mya.
