## Supplementary dataset 1 for "Identification and characterization of the HERV-K (HML-8) group of human endogenous retroviruses in the genome"

### Sheet: provirus
description	Locus	sequence
chr11_101211829_101220990	q22.1	tacagacattcccagagcggccatttatagacctccccccaggaacgcattctttttccagggtattaatattcacattccttgctaggaaaagaatttagcaatatgtttcctacttgcatgtccatttataggctctctgcaagaagaaaaatatggctctttttgcccgaccctgcaggcagtcagaccttatggttgtcttctcttattccataaaaatcactattattctgttctttttcaagatgcactgatttcatattgttcaaacacacatgttttacaatcaatttctacaggtgacacaattatcacagtggtcctgaggtgacgtgcatcctcagcttatgaagataacaggattaagaggttaaaccaggcataagaaattataaa…
chr19_23847813_23857118	p12	ccaggaatgcaattcttttcccagagtattaatgtcaatattccttgctaagagaagaatttagggacatcttccctacttgcacatccatttataggctctctgcaagaagaaaaatgtggctctttttgcctgaccccgcaggcagtcagaccttatggttgtcttcccttgttccctaaaatcgctgctattctgttctttttcaaggtgcactgatttcgtattgttcaaacacgcatgttttacaatcaatttgtacagttaacacaattatcacaaggttctgaggtgacgtacatcctcagcttatgaagataacaggattaagagattaaagtaagataggcataagaaattataagagtattatttgggaagtgataaatatccatgaaa…
chr10_39042793_39051551	p11.1	tgtgtctgccttatgcagttgagataaggactgagatatgccctggtctcctgcattcccctcgggcttattagggtggagaaaaccccaccctggtgaatttcaggtcagaccggttctctgctctcaaaccctgctgtctgttaagatgtttatcaaggcaatgcgtgcaccactgaacatagacccttatcagaacttctggtttgcccttgtcctgtttcctcagaagcatgtgatctttgttctcctttttgccgtttgaagcttgtgatctttgtgacctactcaccgttcatacaccccttccccttttgaaatccttaatgaaaacttgcttttttttggctcaggagggcatcacggtcctatcaatatatgaagtcacccctggaggca…
chr1_181246378_181254691	q25.3	aatggacgtgcaagtaggagagatattgctaaattcttttcctagcaaggaatattaatattaataccctgggaaaggaatgcgcccctggggggaggtctataaatggccgctctgggaatgtctatcttgtgcaattgagataagggctgagataccccctggtctcctgcagaaccctcaggcttactagggtggggaaaaaactccgccttggtaaatttgtggtcagaccggttctctgctctcgaaccctgttttctgttgtttaagatgtttatcaagacaatacgtaccgctgaacatagacccttattattagttttgctttttgccctttgccttgtgatctttgttggacccttaccagtagttctgcttttgccctttgtcctgttc…
chr9_31770623_31778838	p21.1	tggacatatatcagttcccaaataatactcttataatttcttatgcctgtctttatttcaatctctgaacacaaattgtgaagatttcactttaatatggacatttatcacttcccaaaattaatacttttataatttcttatgcctgtctttactttaatctcttaatcctgttatctttgtaagctgagaatgtatgtcacctcaggaccaatattgtgttaactgtacaaattgattgtaaaacatgtgtgtttgaacaatatgaaatcagtgcaccttgaaaaagaacaggataacagcgattttcaggaaacaagggaatacaaccataaggtctgactgcctgcggggttgggcagaatagagccatatttttcttcttgcagagagcctata…
chr5_40104283_40112103	p13.1	tactgtccttggtttcctgaaaaaggaaccttagatgtagaactatgggattgtgttggttcagggaactggtctccacagggaattatgttcccatcactgtttggggtgactgggccttggtatgtgatgtcctgatgacatgccaatcccgtgaccccctacagttactacagttttctgaatctgatgatcctccaccttttcctcaaccttcctctcctgcacggccttcgttatctgatcagcctctccctccagctactcctcccctacctgacagtgtagagaattcaatgtctaactctggtgactttgacttatggtcaccccctgatgatcttatttcttttcatgaagagctggtacgtgtaactcctgtggccccgacacacagcc…
chr3_79052990_79060047	p12.3	tggtcactctattcagggaggtggaagaacactgtccttggtttcctgaaaaaggaaccttagatgtagaactatgggattgtgttggtgcaacattctgggaactggtctccaaaggaaattatgttcctgtcactgtctggggtgattgggccttgatacgtgccatcctaatgacataccaatcccatgaccccctagagttaccataattttctgaatctgacgaccctccacctcttcctcaaccttcctctcccacacggcctttgttagctgatcagcctctcccttcatctactcctcccccacctaacgattctgagacttcaatatctaactccagtgactttggattatggtcaccccccaatgaccttatttcttttcatgaagagc…
chr9_112392518_112399562	q32	ccaggaatgcatcccttttccagggtattaatattaatattccttgctaggaaaagaatttagcaatatctctcctacttgcacatccgtttataggctctctgcaagaagaaaaatatggctctttttgcctgaccccacaggcagtcagaccttatggttgtcttcccttgttccctaaaaattgctgttattctattctttttcaaggtgtgctgatttcatattgttcaaacacacgttttacaatcaatttgtacagttaacacaattatcacagtggtcctgaggtgacgtacatcctcagcttacaaagataacagggttaagagattaaagtaaagacaggcataagaaattataaaagtattatttgggaactgataaatgtccatgaaa…
chr2_63989923_63996557	p14	ggcggtggaaaaatactgtccttggtttcctgaaaagggaaccatatgtaaaagtatgggatcgtgttggtgcaacattccaggagctgttcccggcagggaaatgtgttcctgtcactttttggggtgattgggccttggtacatgtcgtcctaatgacataccaatcccgtgaccccctacagttaacacaattttctgaatgtgaggaccctccacctcttctccaactttcctctcccgcatggacttcgttatctgatcagcctctcccttcagctactcctcccccacctaacgatgctgaaaattcaatgtctaactctggtgactttggcttaacgttaccccctgctgaccttgtttcttttcacgaagagccagtacttataagctccc…
chr4_69191894_69198741	q13.2	ggaccggttctctgctctcgaaccctgttttctgttgtttaaaatgtttatcaagacaatacatgcaccactgaacatagacccttatcagtagttctgcttttgcagtttgccttgtgatctctgttggacccttatcagtagttctgctttgccctttgtcctgttccctcagaagcatgtgatctttgttctgtcttttgccctttgaagcatgtgatctttgtacttactccctgttcatataccccctccccttttgaaacccttaaacaaaaacttactggtgtgtgggcatcacggtcctagcaatatgtgatatcacccccggcagcccagctgtaaaattcctctctttgtactctttctctttatttctcagccatccaacacttatgg…
chr11_67698607_67705411	q13.2	acataaattgtgaagatttcattttaatatggacatttatcagttcccaaataatacttttataatttcttatgcctgtctttactttaatctcttaatcctgttatcttcataagctaggatgtacatcacctcaggaccactgtgataattgtgttaactgtacaaattgattgtaaaacatgtgtgtttgaacaatatgaaatcagtgcaccttgaaaaagaacagaataacagtgatttttagggaacaagggaagacaaccataaggtctgactgcctgtggggtcaggcaaaaagagccatattttcttcttgcagagagcctataaacggacatgcaagtaggaaacatattgctaaattcttttcctagcaaggaatattaagattaatat…
chr12_34523565_34530133	p11.1	caattactcaggctcagctcacaggctctgatagtttctctgatgcttatgcccaattaaactttgatgcccttaccacagaacaagtaacaaatgtgtgtatgagagcttgggataagttacgtgctccaggccaagctcctgtttcttttaccatggttaaacaaggtcacactgaattataccatgattttttggctaaattacaagatgctgttgaaaaatctgtctctgatgagcacgctcaaggcattctccttcgtatgttagcttttgaaaatgtaaaccatgaacgtaaaatggccatgcgttctgtccaatgacaaaatttaccaatcacgaggtgttgcctgcatatattaaagcttgtgaaggcattggataagacacccacaaagc…
chrX_56942432_56948457	p11.21	acctcaccctcagtttcccttatctacacatgcttttcctgtcacttctatgcctactccatctcagatgtctactcttgaaacttcaatgcaatgcttattacgccaaaacaaagaaacaagtgaattagatgcatgaacttacccggtcatgctagacccacctaacttccaaggggtacaaatgcatcaacatgtacctcttaatcttacctttttaaaagaatttaaggatgcttgtactcaatattgtcctacttctccttagttaaaatggtattacaaactttttatactgaggtcattttgcttcctttagactgggaccttttggcaaaagctgttctaaccccatctcagcatttacaatttcgtacctggtggtcagaagaggcccat…
chr11_50440166_50446225	p11.12	tttcctgtcacttctatgccaacatcatctcagatgcctactcttgaaacttcaatgcaatgcttattatgccaaaacaaagaaacgggattagatgcatgaccttatctggtcatgctacacccttccaacttcccagaggtacaaatgcatcattaggtacctcttaagcttatatttttaaaagaatttaaggatgcttgtactcagtatggtcctacttctccttatgtcaaaatggtattacaaactttgtgtactgaagtcattttgcttcctttagactggggcattttggcaaaagctgttctaaccccatctcagcatttacaatttcgtacctggtggtcagaagaggcccatttgcaggctcagctaaatcagaataatgacattcta…
chr1_109702701_109708522	p13.3	tggacatttatcggttcccaaattaatacttttataatttcttatgcctgccttactttaatctcttaatcctgttatcttcttaagctgaggatataggtcacctcaggaccactgtgataattgtgttaactgtacaaattgattgtaaaacatgtgtgtttgaacaatatgaaatcagtgcaccttgaaaaagaacagaataacagcgatatttagggaacaagagaagacaaccataaggtctgactgtccgcagggtcaggcaaaatagagccatatttttcttcttgcagagagcctataaatggacatgcaagtagggaagatattgctaaattcttttcctagcaaggaatattaatattaatactctgggaaaggaaagcattcctgggg…
chr1_46901185_46906302	p33	gaattcttttcccagcaaggaatattaataattgataaccctggggaaggaatgcattcctgggggtaggtctataaacgaccactctgggagggtctgccttatgcagttgagataaggactgaaatatgccctggtctcctgcagtaccctcaggcttataggattggggaattccagcctggtaaattctagtcagactggttgtctgctctcgaatcttgtttcttgttaagatgtttatcaagacaatgtgtgcacagtgggacataggccctcatcagtaattctaattttgccttgccttgtgacctttattgccctttgaagcatgtgatctttgtgacttactccctgttggtacaccccctccccttttaaaatccctaatgaaaactt…
chr11_54760333_54765370	q11	tccacataactcttatagtgctcccagtcagcatatgatggaaaacatggggttggctcctgggatcagtcttggtctaaaggcatgaaaagattactaaacccttcccagttactgtaaaataagacagggctggtttagatgatcatttttagtggcagccactgccacacctcctgatcctatccccttacaatgaaaatctgacacacccatttggattcagtagtggccactttctaagcaaaaactggaggctttaactcacttggtttctgaacagctacaacttggaaatgtggaaccttctctttccctctagaattctcctgtgtttctaatgaaaaagaaatcagccaagtggcagatgctaaccaatttaagggccattaatgctgt…
chr8_46582940_46588016	q11.1	gcttgtactcagcatggtcctacttctccttacgttaaaatggtattacaaactttttgtactgaggtcattttgcttcctttagactgggaccttttggcaaaagctgttctaaccccagctcagcatttacaattctgtacctggtggtcagagcaggcctgtctgcaggctcagctaaatcagactaatggcattttttttttttttttctgaggcggagtctccctccgttgcccaggctggagtgcagtggtgtgatctcggctcactgcaagctccatctcctgggttcacgccattctcctgcctcagcctcctgagtagctgggactataggtgcctgctaacatgaccggatgatttttcttgtatttttagtagagacagggttacacc…
chr12_105309242_105313830	q23.3	Ttattcttcattatattgatggtattttaattgctgcccccactgataaagaattaattgactgttctcaaagtttgagctgccatgttacagaggctggattacacatcgctcaggataaaattcaacagaccactcctgttcaatatttaggaatggtggtcgataaacaatgtattcaacctcaaaaagttcaaattaggagagattctgtaaaaactttaaatgacttccaaaaactttttggtaacattaaatatttaaaacctactctaggcattctgacctatgtgctgtctaacttgttctctatgctgcagggagattccaatctccacagtcccaggactttgacccctgaggcttcactagaactggaattcatagaggaaagaatcc…
chr4_139632779_139637626	q31.1	tctggtaaatttgagttcagaccagttctctgctctcgaaccctgttttctgttgtttaagatgtttatcaagacaataggtgcacagctgaacatagacccttatcaggagtttttgattttgccctttgccttgtgatctttgtgatcatgcctcagaagcatgtgatcttgttctcctttttgccctttgaagcatgtgatcttgtgacctattctctgttttacaccccctccccttttgaaatcctcaataaaaacctgccggttttgtggctcaggtggacatcacggtcctaccgatatgtgattcagccccggaggcccagctgtaaaattcctctctttgtactctttctttttatttctcagccagccaacacttatggaaaatagaaa…
chr3_111525471_111529919	q13.13	Actccacagtagggggcagggcggtcgatctctgtagtaccagtcctctaaatttactacctaattctttccctttaattgtccccacgggggttattggccctttacctcaaggttcagtgggcctggtgttaggcagggcatccacctctgctgacggtatcatagttcatactggtctcattaattctgattcctctgatgagattaaacttatggtgtctgccaaagttcctgtttccattttggccggtgagtcaattgctcaattacttttactacctaatattattttaaacaaaggagataagacatggggccctgcgatgggctccggcagtgaaaaagctgcttataggattaatgtaatttctaaacaacagcccacctgcaccatac…
chr5_172397741_172402147	q35.1	tggtagagatttactggcacaatggggggctgaaattaatattccacgtaactcttatagtgctcccagtcagcatatgatggaaaacatggggtttgttcctgggctcggtctcggtccaaagcatgaaaggattactaaacccctcccagttactgtaaaagaaaacagggcgggtttaggttatcctttttagtggcggccgctgccacgcctcctgatcctatccctttacaatggaaatctgacacacctgtttggattcagcagtggccgctctctaaagaaaaactggaggctttaactcacttggtttctgaacagttacaacttggaaatgtggaaccttctccttccccctggaattctcctgtgtttctggtaaaaaagaaatcaggc…
chrX_34798563_34802767	p21.1	taactcttatagtgctcccagtcaacatatgatggaaaacatgaggtttgttcctgggctgggtctcactccaaagcatgaagggattgttaaacccctcccagttactgtaaaagaaaacagggcgggtttaggttatcctttttaatggcggccgctgccatgccttctgatcctatccctttacaatggaaatctgacacacctatttggattcagcagtggccgctttctaaagaaaaactggaggatttaactcaattggtttctgaacagttacaacttggaaatgtgaaaccttctctttccccctggaattctcctgtgtttctagtaaaaaagaaatcaggcaagtggcggatggtaaccaatttaatggccattaatgctgtaattaaa…
chr19_24321247_24325713	p11	agccttcgttatctgatcaccctctcccttcagctactccttcccccaactgtcgatgttgagaattcaatgtctaattccagtgactttggattacagtcaccccctgatgatcttatttctttccatgaagagctggtgcttgtagctcctgtggccccgattcacacagcccaggaccatatacatgctaattcttttcttttcaaacctacagagtcacctaatcgctctgggaccaaactaccatttacctataattctttaggccctcccccatccacttcaggccctcactctcctgtcatttcagttcctcaactggtcaccttgccatccactcagcctgcttctctttatccttcttcacatatggatgcccgtaatcaccagtatact…
chr8_8129952_8133947	p23.1	gggattcagcaggggccgctttctaaagaaaaactggaggctttaaatcaattggtttctgagcagttacaacttggaaatgtggaaccttctctttccccttggaattctcctgtttctagtaaaaaagaaatcaggcaaatggcggatagtaaccgatttaagggccattaatgctgtaattaaacctatgggggccgtccaacccggcatgcctgcccctgctttaatacctaaagattggcctctcatagttattgatcttaaagagttttttttttcatatcgctttacataaatcggattgtgaaaaatttgcttttactgtaccatctatcaataatcaggagcctgtagctcgttatcaatggaaagtacttcctcagggaatgctaaata…
chr22_19934889_19938756	q11.21	atgcctgtctttatctcttaatcctgttatcttcataagctgataatatacatcacctcaggaccactgtgataattgtgttaactgtagaaattgattgtaaaacgtgtgtttgaacaatatgaaatcagcgcaccttgaaaaagaacagaataacagtgatttttagggaacgaagacaaccataaggtctgactgcctgtggggtcaggcaaaaagagccatatttttcttcttgcagagagcttataaatggacgtgcaagtaggagagatatcgctaaattcttttcctagcaaggaatattactattaagaccctggaaaaggaatgcattcctggggggaggtctgtaaacggccactctgggagtgtctgtcttatgcggttgagataagg…
chr8_43894893_43898752	p11.1	agctcaattgcttttactacctaatattgttttaaacaaaggagataaggcacgtggccctaggatgggctctgtcagtgaaaaggcagtttattgggttaatataatttctaaacaacgacccacctacactatacacattcaaggaaaaagttttgagggcctagtagatactgtggctgaaattaatattgcacataattcttatagtgttctcagttaacatatgatggaaaacatggatttgttcctgggctcagtctcagtccaaagcatgaagggattactaaacccctcccaattactgtaaaataagacagtaatggtttagtttatcctttttagtggcggtcgctgccatgcctcctgatcctatccctttacaatggaaatctgaca…
chr6_61275132_61278506	q11.1	tttcctcagccatcctctcccacatggccttcgttatctgatcatcctctcccttcacttactcctcctcctcctgttgaaaattcaatgtctaactccagtgactttggcttaatgttagctcctgcttatcttatttcttttcacaaagagccggtacttgtagctcccgcagccccaagtcacacagcccaggaccatatatatacgctaattcttctcttttcaaacctccagagtcaactaatggctccaggaccaaactacaatgcgcctataattctgcaggtcctcccccatccacttcagcccctcgccctcgtgttgttttggttcctcagccagtcagtttgccatccactcagcgtgcttctctgtacccttcttcacacatggacg…
chr6_58400580_58403961	p11.2	tttcctcagccgtcctctcccacatggccttcgttttctgatcatcctctcccttcacctactcctcctcctcctgttgaaaattcactgtctaactccagtggctttggcttaatgttagcgcctgcttatcttatttcttttcacaaagagccggtacttgtagttcccacagccccaagtcacacagcccaggaccatatatatatgctaattcttctcttttcaaacctccagagtaaactaatggctccaggaccaaactacaattcgcctataattctgcaggtcctcccccatccacttcagaccctcaccctcgtgtcgtttttgttcctcagccagtcagtttgccatccactcagcctgcttctctgtacccttcttcacacatgcaca…
chr7_50578797_50582145	p12.1	atcggtccaaaacatgaagggattactaaatgtcaggcctctgagcccaagccaagccatcgcatcccctgtgacttgcacgtatacatccagatggcctgaagtaactgacaatccacaaaagcagtaaaaatagccttaactgatgacattccaccactgtgatttgtttctgccccatcctaactgatcaatgtactttgtaatctcccccacccttaagaaggtactttgtaatctcccccacccttaagaaggttccttgtaattctccccgcccttgagaatgtactttgtgagatccacccctgcccacaaaacattgctcttaacttcaccgcctataccaaaacctataagaactaatgataatccaccaccctttgctgactctctttt…
chrX_41645168_41648067	p11.4	ACaatcgcactttaaaaacccaattgtcccaacagtctgaacaaccaaaacatgatttaacaactccccactcccaattacatttggcattgtttactttaaattttttaaatgttcctaaagataatactctaactgcagccgaatgccattatacaggcaaaaaattttccttaaacgaaggcaagccagtgttatggaaaaactcccaaaccaatacctaggaacctggcacaattataacatgaggaagaggatatgcttgtgtttcaccaggagatcatcaatcccctgtctaagtacccaccagaagactcaagcttcaggtgaatactgacaatcaaaaccacagagaaaagacgtctgtgtcagagactgccttcagatatgatgagatct…
chr2_213446560_213449125	q34	aacaataggttttatttaataattctcctccttatactttctgtctcaccagtttcccctcaaactgatttacctactacacaaaattattcttatcgggcttatgtgccttttcctccacttatttgacctctcacctggatggatgctcctgcggaaatctatactaacgatagtgtgtggatgcctggagctacagatgactgttgccccgctcaaccaggagaggaaggcactgcatttaatgttactatgggttataaataccctctgtgcctcagacatgcacctggttgtatccatctagaaactcaagtctgggctgcttgccttccagagagatcagccacaggggaatggggacatttggtctccggcctctccctttctcctttaaga…
chrY_17684937_17687515	q11.222	ttaacgtgggaaagaggatatgcttgtgtttcaccaggagatcatcaaacgaaaaccacagggaaaagacgtcaatgtcagagaccacacttagatgtggtaagatctgtgtcaactccttagaagctggcacactaaatcacaatgggtctgattcaatccccccaatgacaacggagacccatctaactaattacacttcgaattacctttatttttctccttacaaacctaaaaatcttaccatttctgttggcctaaaaataacatccctctgttcttttcttcctccttcagcactaaatcttgcttacagtaggttttactgaatcattctcccccttatactttctgtctcactagtttcctcacacactgatttacctgctacacaaaatt…
chr14_90951671_90954075	q32.11	tgtctggaggctacttattttatttcttactgggaggacaaggatcatcatcctattttgcatagaaggttccgctcgttctttcccttaaaatgggaagataagggcattacccccagaggccttgtatgatattccccattctgagcccagaacacccagacctttggaaattggctattgccatgtccggactgcgagtatgggaaggggaaacttttctgtctgttgtccccactaccacccctcacatccgtgattctgaccaccaagataaatcccctttgaatccttttcctctttttgatgccaatacccctttatgggacttcaattggcattatgataattcttctcaacccaggtatgcccctctacttctttggcatccccaggcac…
chr1_33066078_33068373	p35.1	ggctcaattgcttttactacctaatatcgttttaaacaaaggagataagacacgtggctctgggatagactctggtggtaaaaaggctgcttattggattaatacaatttctaaacaacggcccaccttcaccatacacattcaaggaaaaaagttttgagggcctagtagatactgaggctaaaattaatattccatataactcttatagtgttcccggtcggcatatgatgaaaaacatgggtttgttcctgggctaggtctcggtccgaagcatgaagggattattaaacccctcccaattactataaaataagacagtaatggtttagattatcctttttagtggtggccactgccatgcctcctgatcctatccctttacaatggaaatctgac…
chr4_164750444_164752633	q32.3	aggttataaataccctcctctgtgcctcagacatgcacctggttgtatccatctagtaactcaagtctgggctgcttatcttccagagagattagccacaggagaacagggacacttggtctccagcctctccctttctcccttaagacaaatgaaaaggggagtaataggagatagcccatactttcaatataaacctgtaggaaaaccatgtcctaaaaattttgagagcccatctaaaactttaatttgggaagactgtgttaactcacatggagcagtattaaaaaatgactcatatggtttagtaatagactgggcaccaaagggctatttaaaaaacaattgctcctctggcagaagggaatgcctggaggctacttattttatttcttattg…
chr19_27580191_27582278	q11	acagttaccacaattttctgaatctgatgatcctccacattttcctcagccttactctcctgcacagctttcattatctgaacagcctctctctccagctactcctcccctacctgacaatgtagggaattcaatgtctaactccggtaactttgacttatggtcaccccttgatgatcttatttcttttcatgaagagccagtacgtgtaactcctgtggccctgactcacacagccaggatcctatatatgctaatccttctcttctcaaacctccagatcacctagtggctctgggaccaaactaccaaactacactttacctataattctgcaggccctgccccatccacttcagcccctcaacctcctgtcattttggttcctcaactggtcac…
chrY_25204027_25205492	q11.23	taatctgacacacctgtgaggattaaacacctgcagtggcttctaaagaaaactggagggtttaactcaattagtttctgaacagttacaacttggtaatgcagaattttcccttttcccctggaattctactgtgtttctagtaaaaaaagaaatcaggaaagttgcagatggtaactcatttaagggccactaatactgtaattaaacctatgggagtcatccaacctggcatgcctgcccctgctttaatatctaagttttgacctctcatttgatcttaaagatcattttttatattgctttacatgaattgaattgtgaaaaatttgcttgtactttaccatctatcaataatcaggagcctgcagctcgttatcaatgaaagcacttcctcag…
chr5_81899820_81900981	q14.1	Gattaatgaagtgctacagcgaattctaaaaagatctaagagatttgttttcactttaatcgctgttatcatgggcctaattacagtcactgcaatggccaccactgccggaatggcattacaccaatccattcaaacggctcattttgttaatgattggcaagccaattccacccaaatgtggaattctcaacaaggcatcgatcaaaaattggcaaatcaaattaatgatttaagacagtctgttatttggcttggagatcgggtagtgagtctcgagcatcgcatgcaaatgcagtgcgattggaatacttcagatttctgcatcaccccgtatttctataatgagaatgatcattcatgggaaatggtcaaaagacaccttctgggtagggaaga…
chr1_106159132_106160005	p21.1	agttttatctgggctacttgccaaacaagggaaggcatggcccatgttaaaaaacatctatattcttgctttgcagttatggggcttccatatcaaataaagacagacaacgcccctgtatatgttagtaaggcttttgatttatttatgcaacagtggggaatttcccatattactagaatcccttacaatcctcaaggacaagctgtggtgaaatgggccaattgcactttaaaaacccaattgtccaaacaatctaaaaaacaaaaatgtaatgtaactaccccccactcccaattacatttggcattgtttactttaaattttttgaatttatgaaagatgataatctaactgcagacgaacgccattatacaggcagaaaattctccctaaaca…

### Sheet: solo LTR
description	Locus	sequence
chr2 160986569 160987534	q24.2	ctatcaggggaacccacccccaatatttcaacgtaggttctttctattttccataagtgtcggccagctgagaaataaagagaaagagtataaagagaggaattttaccgctgggccgcagggggtgacatcacatatcggtaggaccatgatgcccaccggagcctcaaaaccagcaggtttttattaaggatttcaaaaggggagggggtgtacgaacagggagtaggtcacaaagatcacatgcttcaaagggcaaaaagcagaacgaagatcacatgcttctgaggaaacaggacaaagggcaaaaggcagaactcccgataagggtctatgttcagcagtgcacgtattgtcttgataaagatcttaaacaacagtaaacagggttcaagagca…
chrY 56926587 56927558	q12	ggaacataaattatgaagatttcactttaatatggacatatatcagttcccaaaattaatacttttataatttcttacgcctgtcttgctttaatctcttaatcctattatcttcataagctgaggatgtatgtcacctcaggaccactattgtgttaactgtacaaattgattgtaaaacatttgtgtttgaacaatatgaaatcagtgcaccttgaaaaagaacagaataacagcaattttagggagcaagggaagacaaccataaggtctgactgcctgcggggtcaggcagaatagagccatatttttcttcttgcagagagcctataaacggacgtgcaagtagggaagatattgctaaattcttttcctagcaaggaatattaataattaaga…
chrX 155740067 155741038	q28	ggaacataaattatgaagatttcactttaatatggacatatatcagttcccaaaattaatacttttataatttcttacgcctgtcttgctttaatctcttaatcctattatcttcataagctgaggatgtatgtcacctcaggaccactattgtgttaactgtacaaattgattgtaaaacatttgtgtttgaacaatatgaaatcagtgcaccttgaaaaagaacagaataacagcaattttagggagcaagggaagacaaccataaggtctgactgcctgcggggtcaggcagaatagagccatatttttcttcttgcagagagcctataaacggacgtgcaagtagggaagatattgctaaattcttttcctagcaaggaatattaataattaaga…
chr2 68628859 68629823	p13.3	Atatcgggggaacccgcccccaatatttcaacttaggttctttctgttttccataagtgttggctggctgagaaataaagagaaagagtacaaagagaggaattttacagctgggcctccaggggtgacatcacgtattggtaggaccatgttgcccacctgagccttaaatccagcaagttttattaaggatttcaaaagaggagggggtgcaagaacagggggtaggtcacaagatcccatgcttcaaagggcaaaaaggagaacaaagatcacatgcttctgaggaaacaggacaaaggcaaattcagaactactgataagggtctatgttcagctgtgcacatattgtcttgataaacatcttaaacaacggaaaacagggctcgagagcagaga…
chr1 59558297 59559357	p32.1	atattgggggaacccacccccaatatttcaacgtaggttctttctattttccgtaagtgtcagccggctgagaaataaagagaaagagtacaacgagaggaattttacagctgggctgctgggggtgacatcacatatcagtaggaccatgatgcccacctgagccttaaatccagcaagttttattaaggatttcaaaaggggagggggtgcaagaacagggagtaggtcacaagatcacatgcttcaaaggcaaaaaggagaacagagatcacatacttctgaggaaacagtacaagggcaaattcagaactactgataagtgtctatgttcagctgtgcatgtattgtcttgataaacatcttaaacaacagaaaacagggttcaagagcagagaa…
